# Purifying selection and intraspecies recombination may drive the speciation in Crassostrea: evidence from complete mitochondria sequence of *Crassostrea hongkongensis* and comparative genomic analysis

**DOI:** 10.1101/2024.04.17.589994

**Authors:** Basanta Pravas Sahu, Mohamed Madhar Fazil, Subhasmita Panda, Vengatesen Thiyagarajan

## Abstract

Repeat dynamics and recombination play a crucial role during the evolution of the mitochondrial genome in plants and animals. However, this phenomenon has got less attention within Crassostrea, a complex marine species found worldwide having high commercial value as well as efficient carbon neutralizer. During this study, we characterized the whole mitochondrial genomes of *C. hongkongensis* retrieved from transcriptome data (GenBank acc. no. MZ073671). The current mitochondrial genome (18,616 bp) was composed of a non-coding control region (D-loop region), 2 ribosomal RNA (rRNA genes), 12 protein-coding genes (PCGs), and 23 transfer RNA (tRNA). Furthermore, comparative genomics analysis revealed that the present isolate is closely related to the Chinese isolate (NC_011518) with 99.82% similarity. Microsatellite analysis within the mitochondrial genome revealed its bias towards mononucleotide repeat A/T, di-nucleotide AG followed by AT and AC, trinucleotide AAT followed by AAG, ATC, and ATG. The recombination analysis deciphered the lack of interspecific recombination, but the presence of intraspecific recombination within ND1, ND2, and ND4L of Crassostrea species. Selection pressure analysis revealed the presence of purifying selection within maximum genes which drive the evolution of the species.
