## Supplementary material for "Purifying selection and intraspecies recombination may drive the speciation in Crassostrea: evidence from complete mitochondria sequence of *Crassostrea hongkongensis* and comparative genomic analysis": Microsatellite marker characteristics analysis within mtDNA of various species of genus Crassostrea.

### Sheet: Sheet1
Species	Accession no.	SSR	RA	RD	SSR%	cSSR	RA	RD	cSSR%	Size (bp)
C. angulata	EU672832	101	5541.84	36104.2	3.62	4	219.48	3401.92	8.92	18225
	IJ841965	104	5649.72	36560.2	3.66	4	217.3	3368.1	8.66	18408
	KJ855246	104	5706.13	37035	3.71	4	219.47	3401.73	8.66	18226
	KJ85524	100	5486.67	35663.3	3.57	4	219.47	3401.73	9	18226
	KJ855248	101	5541.84	35994.5	3.6	4	219.48	3401.92	8.92	18225
	KJ855249	100	5486.67	35663.3	3.57	4	219.47	3401.73	9	18226
	NC012648	101	5541.84	36104.2	3.62	4	219.48	3401.92	8.92	18225
C. ariakensis	EU672835	107	5810.8	37417.2	3.75	7	380.15	4941.89	13.09	18414
	IJ841964	108	5863.51	37569.9	3.76	7	380.04	4940.55	12.97	18425
	FJ855250	109	5916.84	38106.6	3.82	7	379.98	4939.75	12.85	18422
	KJ855251	110	5971.77	38382.2	3.84	7	380.02	4940.28	12.73	18420
	KJ855252	106	5756.8	37093.4	3.71	7	380.17	4942.16	13.21	18413
	KJ855253	108	5864.78	37741	3.78	7	380.12	4941.62	12.97	18415
C. belchiri	MG051332	122	5804	37726	3.78	12	570.88	8325.4	21.32	21020
C. gasar	NC027653	109	6163.42	42126.1	4.22	7	395.82	7690.13	14.68	17685
C. iradalei	FJ841967	132	5880.78	39427.9	3.95	13	579.17	7930.14	21.22	22446
	NC013997	132	5880.78	39428	3.95	13	579.17	7930.14	21.22	22446
C. nipona	HM015198	127	6340.49	41787.3	4.18	11	549.18	8187.72	18.12	20030
	NC015248	127	6340.49	41787.3	4.18	11	549.18	8187.72	18.12	20030
C. talonata	MJ82225	119	5790.19	37125.3	3.72	6	219.94	4330.48	11.77	20552
	NC077458	119	5790.19	37125.3	3.72	6	219.94	4330.48	11.77	20552
C. virginica	AY905542	95	5589.16	36998.4	3.7	8	463.93	8234.75	21.06	17244
C. hongkongensis	EU266073	97	5887.71	38543.2	3.86	7	424.89	6009.1	14.44	16475
	EU672834	110	5906.9	38449.2	3.85	8	429.6	6014.39	14.55	18622
	FJ593172	110	5906.9	38449.2	3.85	8	429.6	6014.39	14.55	18622
	FJ593173	112	6014.39	39093.5	3.91	8	426.6	6014.39	14.29	18622
	FJ841963	109	5863.9	38077.3	3.81	8	429.65	5961.33	14.68	18620
	MZ337404	112	6016.01	39050.3	3.91	8	429.71	5962.29	14.29	18617
C. sikamea	EU672833	121	6632.68	43139.8	4.32	5	274.08	3672.64	8.27	18243
	FJ841966	115	6304.13	41168.7	4.12	5	274.09	3672.84	8.7	18243
	KJ855255	121	6632.32	43137.5	4.32	5	274.06	3672.44	8.27	18244
	KJ855256	122	6687.13	43466.3	4.35	6	328.88	4385	9.85	18244
	KJ855257	116	6359.65	41447.4	4.15	5	274.12	3728.07	8.63	18240
	KJ855258	123	6742.31	43797.6	4.38	6	328.89	4338.43	9.76	18423
	NC012649	121	6632.68	43139.8	4.32	5	274.08	3672.64	8.27	18243
C. gigas	EU672831	109	5980.8	38957.4	3.9	5	274.35	3676.27	9.18	18225
	KJ855241	109	5980.8	39012.3	3.84	5	274.35	3676.27	9.18	18225
	KJ855242	108	5926.25	38685.2	3.9	5	274.35	3676.27	9.18	18224
	KJ855243	109	5980.8	39012.3	3.9	5	274.35	3676.27	9.18	18225
	KJ855244	109	5980.8	39012.3	3.9	5	274.35	3676.27	9.18	18225
	KJ855245	109	5980.8	39012.3	3.9	5	274.35	3676.27	9.18	18225
	MZ497416	109	5981.45	38961.8	3.9	5	274.35	3676.27	9.18	18223

### Sheet: Sheet2
		SSR	RA	RD	SSR%	CSSR	RA	RD	CSSR%
	Size (bp)												SSR	RA	RD	SSR%	CSSR	RA	RD	CSSR%
C. Angulata		0.134276	0.307307	0.429891	0.456375	0.000321383	7.33004e-16	1.20476e-19	0.131912			Gc content
C. Ariakensis		0.172673	0.177196	0.274094	0.281054	0.0942086	0.0218281	0.0229836	0.172673			C. Angulata	0.397922	0.515506	0.70441	0.792884	0.126247	0.221666	0.220881	0.383765
C.Hongkong		0.000768697	0.518553	0.875159	0.90652	9.39285e-12	0.0500971	0.646673	0.874041			C. Ariakensis	0.484577	0.489997	0.64139	0.707597	0.0415649	0.23022	0.23385	0.484577
C. sikamea		0.297221	0.29637	0.298048	0.317528	0.113098	0.113046	0.139409	0.156045			C.Hongkong	0.306132	0.588095	0.321247	0.314368	0.177808	0.0440757	0.354663	0.224126
C. gigas		0.483763	0.499921	0.335438	0.603897	0.729588		0.729588				C. sikamea	0.680662	0.682406	0.679667	0.677559	0.412778	0.413157	0.382953	0.411279
												C. gigas	0.610028	0.597331	0.603351	0.933207

### Sheet: Sheet3
								MONO		DI
SL NO	MONO	DI	Tri	Tetra			A	C	AC	AG	AT					TRI
C.belchiri																AAT	ATC	AAG
MG051332	(50.8)62	51(41.8)	9(7.3)				61	1	18	20	13
																4	3	2
C.gasar									AC	AG	AT	CG
NC027653	(51.3)56	44(30.3)	8(7.34)	12(0.92)			49	7	17	16	10	1				AAG	AAT	AGC	ATC
																1	4	1	2
C. iradalei							A	C	AC	AG	AT									Tetra
FJ841967	(55.3)73	49(37.1)	9(6.8)	1(0.76)			66	7	15	15	19					AAC	AAG	AAT	ATG	AAAT
NC013997	(55.3)73	49(37.1)	9(6.8)	1(0.76)			66	7	15	15	19					1	2	5	1	1
																1	2	5	1	1
C. nipona		DI	Tri	Tetra			A	C	AC	AG	AT
HM015198	(56.7)72	(37.8)48	6(4.7)	1(0.79)			69	3	17	14	17					AAG	AAT	AAAT	Tetra
NC015248	(56.69)72	(37.8)48	6(4.7)	1(0.8)			69	3	17	14	17					1	5	1	0.79
																1	5	1	0.79
C. talonata		DI	Tri				A	C	AC	AG	AT
MJ82225	(66.4)79	34(28.5)	6(5.04)				64	15	13	13	8						AAT	ACC
NC077458	(66.4)79	34(28.5)	6(5.04)				64	15	13	13	8						5	1
																	5	1
C.VIRGINIA									AC	AG	AT
AY905542	(41.05)39	50(52.6)	6(6.3)				36		3	16	18	16					AAT	ACC	ATC
																	2	3	1
C.Hongkong	Mono	di	tri				A	c	AC	AG	AT
EU266073	(61.86%)66	30(39.93)	7(7.22)				55	5	7	7	16				AAC	AAT	AAG	ACG
EU672834	(60%)66	37(33.64)	7(6.36)				61	5	9	11	17				1	2	3	1
FJ593172	(60%)66	37(33.64)	7(6.36)				61	5	9	11	17				1	2	3	1
FJ593173	(58.93)66	39(34.82)	7(6.25)				61	5	9	11	19				1	2	3	1
FJ841963	(60.55)66	36(33.03)	7(6.42)				61	5	9	11	16				1	2	3	1
MZ337404	(58.93)66	39(34.82)	7(6.25)				62	4	9	12	17				1	2	3	1
															1	2	3	1
C. sikamea	Mono	di	tri		penta		A	C	AC	AG	AT					TRI		PENTA
EU672833	(57.85)70	(35.4)43	(5.8)7		(0.8)1		62	8	13	16	14					AAG	AAT	ATC	AAAAC
FJ841966	(57.9)66	(35.6)41	(6.09)7		(0.8)1		58	8	12	16	13					1	4	2	1(0.83)
KJ855255	(59.5)72	(33.8)41	(5.8)7		(0.83)1		63	9	13	16	12					1	4	2	1(0.87)
KJ855256	(57.3)70	(36.07)44	(5.7)7		(0.82)1		63	7	15	16	13					1	4	2	1(0.83)
KJ855257	(57.7)67	(35.3)41	(6.03)7		(0.86)1		61	6	11	16	14					1	4	2	1(0.82)
KJ855258	(57.7)71	(35.7)44	(5.7)7		(0.81)1		63	8	13	16	15					1	4	2	1(0.86)
NC012649	(57.8)70	(35.5)43	(5.8)7		(0.83)1		62	8	13	16	14					1	4	2	1(0.81)
																1	4	2	1(0.83)
C. gigas	Mono	di	tri				A	C	AC	AG	AT				tri
EU672831	(68.8) 75	(27.5)30	(3.67)4				69	6	8	12	10				AAC	AAG	AAT
KJ855241	(69.7)75	(26.6)29	(3.6)4				68	8	7	12	10				1	1	2
KJ855242	(68.5)75	(27.7)30	(3.7)4				67	7	8	12	10				1	1	2
KJ855243	(68.8)75	(27.5)30	(3.6)4				68	7	8	12	10				1	1	2
KJ855244	(68.8)75	(27.5)30	(3.6)4				68	7	8	12	10				1	1	2
KJ855245	(67.8)75	(28.4)31	(3.6)4				68	6	9	12	10				1	1	2
MZ497416	(68.8)75	(27.5)30	(3.6)4				68	7	8	12	10				1	1	2
															1	1	2
C. Angulata	Mono	di	tri				A	c	AC	AG	AT
1.EU672832	(67.3)68	30(29.7)	3(2.9)				60	8	5	12	13				AAC	AAG	AGC
2.IJ841965	(67.3)70	31(29.8)	3(2.8)				61	9	6	11	14				1(0.99)	1(0.99)	1(0.99)
3.KJ855246	(67.3)70	31(29.8)	3(2.8)				62	8	7	11	13				1(0.96)	1(0.96)	1(0.96)
4.KJ85524	(67)67	30(30)	3(3)				59	8	6	11	13				1	1	1
5.KJ855248	(67.3)68	30(29.7 )	3(3)				60	8	6	11	13				1	1	1
6.KJ855249	(67.3)67	30(30%)	3(3%)				60	7	6	11	13				1	1	1
7.NC012648	(67.3)68	30(29.7)	3(3)				60	8	5	12	13				1	1	1
															1	1	1
C. Ariakensis	Mono	di	tri				A	c	AC	AG	AT
EU672835	(57.9)62	41(38.3)	4(3.7)				56	6	16	15	10				AAC	AAG	AAT	ACG
IJ841964	(61.1)66	38(35.1)	4(3.7)				60	6	16	13	9				1	1	1	1
FJ855250	(51.7)64	40(36.7)	5(4.6)				58	6	17	14	9				1	1	1	1
KJ855251	(59.09)65	40(36.3)	5(45.55)				59	6	17	14	9				1	1	2	1
KJ855252	(59.4)63	39(36.8)	4(3.7)				57	6	15	14	10				1	1	2	1
KJ855253	(59.3)63	41(37.9)	4(3.7)				57	6	16	15	10				1	1	1	1
															1	1	1	1
