## Supplementary material for "Purifying selection and intraspecies recombination may drive the speciation in Crassostrea: evidence from complete mitochondria sequence of *Crassostrea hongkongensis* and comparative genomic analysis": ENC and CAI estimation using all PCGs of the genus Crassostrea

### Sheet: Sheet1
Name	Length	CAI	%G+C	%G+C(1)	%G+C(2)	%G+C(3)	Nc
lcl|MZ497416.1_cds_QZH78857.1_5_	954	0.673	35.8	39.6	34	34	46.2
lcl|EU672831.1_cds_ACD35420.1_9_	954	0.673	35.8	39.6	34	34	46.2
lcl|KJ855245.1_cds_AIM52249.1_10_	954	0.667	36.1	39.6	34	34.6	44.5
lcl|KJ855243.1_cds_AIM52223.1_10_	954	0.673	35.8	39.6	34	34	46.2
lcl|KJ855241.1_cds_AIM52197.1_10_	954	0.673	35.8	39.6	34	34	46.2
lcl|KJ855242.1_cds_AIM52210.1_10_	954	0.673	35.8	39.6	34	34	46.2
lcl|KJ855244.1_cds_AIM52236.1_10_	954	0.673	35.8	39.6	34	34	46.2
lcl|AF177226.1_cds_AAF20049.1_8_	954	0.673	35.8	39.6	34	34	46.2
lcl|EU672835.1_cds_ACD35466.1_9_	420	0.671	37.4	45	37.1	30	42
lcl|KJ855254.1_cds_AIM52366.1_10_	480	0.665	36	41.9	35.6	30.6	46.3
lcl|KJ855253.1_cds_AIM52353.1_10_	480	0.675	35.6	41.9	35.6	29.4	46
lcl|KJ855252.1_cds_AIM52340.1_10_	480	0.665	36	41.9	35.6	30.6	46.5
lcl|KJ855251.1_cds_AIM52327.1_10_	480	0.656	36.5	41.9	35.6	31.9	48.3
lcl|KJ855250.1_cds_AIM52314.1_10_	480	0.654	36.5	41.9	35.6	31.9	47.9
lcl|FJ841964.1_cds_ACO40187.1_9_	477	0.656	36.5	42.8	35.8	30.8	45.1
lcl|ON720160.1_cds_WAR64387.1_9_	474	0.694	31.4	37.3	34.2	22.8	51.7
lcl|MZ337404.1_cds_QXJ42613.1_9_	474	0.694	31.4	37.3	34.2	22.8	51.7
lcl|EU266073.1_cds_ABY26714.1_9_	474	0.694	31.4	37.3	34.2	22.8	51.7
lcl|FJ841963.1_cds_ACO40175.1_9_	474	0.694	31.4	37.3	34.2	22.8	51.7
lcl|EU672834.1_cds_ACD35455.1_9_	477	0.694	31	37.1	34	22	51.3
lcl|FJ593173.1_cds_ACL80195.1_9_	477	0.694	31	37.1	34	22	51.3
lcl|FJ593172.1_cds_ACL80183.1_9_	477	0.695	31.2	37.1	34	22.6	51.6
lcl|EU672833.1_cds_ACD35443.1_9_	477	0.716	34.6	40.3	33.3	30.2	48.7
lcl|FJ841966.1_cds_ACO40211.1_9_	474	0.696	35.2	40.5	33.5	31.6	50.5
lcl|KJ855258.1_cds_AIM52418.1_10_	477	0.713	34.8	40.3	33.3	30.8	49.4
lcl|KJ855257.1_cds_AIM52405.1_10_	477	0.703	35	40.3	33.3	31.4	49.8
lcl|KJ855256.1_cds_AIM52392.1_10_	477	0.704	35	40.3	33.3	31.4	49.5
lcl|KJ855255.1_cds_AIM52379.1_10_	477	0.716	34.6	40.3	33.3	30.2	48.7
lcl|MZ497416.1_cds_QZH78854.1_2_	1998	0.715	35.3	39.9	38.4	27.6	43
lcl|EU672831.1_cds_ACD35417.1_6_	1998	0.714	35.1	39.9	38.4	27	43
lcl|KJ855245.1_cds_AIM52246.1_7_	1998	0.716	35.3	40.2	38.4	27.3	43.1
lcl|KJ855243.1_cds_AIM52220.1_7_	1998	0.714	35.1	39.9	38.4	27	43
lcl|KJ855241.1_cds_AIM52194.1_7_	1998	0.714	35.1	39.9	38.4	27	43
lcl|KJ855242.1_cds_AIM52207.1_7_	1998	0.713	35.2	39.9	38.4	27.3	43
lcl|KJ855244.1_cds_AIM52233.1_7_	1998	0.714	35.1	39.9	38.4	27	43
lcl|AF177226.1_cds_AAF20046.1_5_	1998	0.714	35	39.6	38.4	27	43.1
lcl|EU672835.1_cds_ACD35464.1_6_	999	0.715	36.4	37.2	40.2	31.8	55.5
lcl|KJ855254.1_cds_AIM52363.1_7_	999	0.709	36.6	37.2	40.2	32.4	55.7
lcl|KJ855253.1_cds_AIM52350.1_7_	999	0.713	36.5	37.2	40.2	32.1	55.5
lcl|KJ855252.1_cds_AIM52337.1_7_	999	0.715	36.4	37.2	40.2	31.8	55.5
lcl|KJ855251.1_cds_AIM52324.1_7_	999	0.719	36.4	37.8	40.2	31.2	54.8
lcl|KJ855250.1_cds_AIM52311.1_7_	999	0.714	36.5	37.8	40.2	31.5	54.9
lcl|ON720160.1_cds_WAR64381.1_6_	999	0.735	33.4	39	38.7	22.5	48.6
lcl|MZ337404.1_cds_QXJ42610.1_6_	999	0.737	33.5	39	38.7	22.8	49.5
lcl|EU266073.1_cds_ABY26711.1_6_	999	0.735	33.4	39	38.7	22.5	48.6
lcl|FJ841963.1_cds_ACO40172.1_6_	999	0.735	33.4	39	38.7	22.5	48.6
lcl|EU672834.1_cds_ACD35453.1_6_	999	0.735	33.4	39	38.7	22.5	48.6
lcl|FJ593173.1_cds_ACL80193.1_6_	999	0.735	33.4	39	38.7	22.5	48.6
lcl|FJ593172.1_cds_ACL80181.1_6_	999	0.733	33.5	39	38.7	22.8	48.9
lcl|EU672833.1_cds_ACD35441.1_6_	999	0.71	34.9	39.9	38.7	26.1	44.6
lcl|FJ841966.1_cds_ACO40208.1_6_	999	0.708	35	40.2	38.7	26.1	45.3
lcl|KJ855256.1_cds_AIM52389.1_7_	999	0.703	35.3	40.2	38.7	27	45.7
lcl|KJ855258.1_cds_AIM52415.1_7_	999	0.706	35	39.9	38.7	26.4	45.8
lcl|KJ855257.1_cds_AIM52402.1_7_	999	0.704	35.1	40.2	38.7	26.4	45.4
lcl|KJ855255.1_cds_AIM52376.1_7_	999	0.711	35	39.9	38.7	26.4	45.6
lcl|MZ497416.1_cds_QZH78856.1_4_	3342	0.713	38.9	43.3	42.9	30.5	46.6
lcl|EU672831.1_cds_ACD35419.1_8_	3342	0.714	38.8	43.3	42.9	30.2	46.7
lcl|KJ855245.1_cds_AIM52248.1_9_	3342	0.713	38.9	43.4	42.9	30.3	46.6
lcl|KJ855243.1_cds_AIM52222.1_9_	3342	0.714	38.8	43.3	42.9	30.3	46.6
lcl|KJ855241.1_cds_AIM52196.1_9_	3342	0.713	38.8	43.1	43.1	30.3	46.6
lcl|KJ855242.1_cds_AIM52209.1_9_	3342	0.713	38.9	43.4	42.9	30.3	46.6
lcl|KJ855244.1_cds_AIM52235.1_9_	3342	0.716	38.8	43.3	42.9	30.2	46.7
lcl|AF177226.1_cds_AAF20048.1_7_	3396	0.712	38.7	42.8	42.9	30.4	46.9
lcl|EU672835.1_cds_ACD35465.1_8_	1671	0.713	39.9	44.7	43.6	31.4	48.9
lcl|KJ855254.1_cds_AIM52365.1_9_	1671	0.714	39.7	44.3	43.6	31.2	48.9
lcl|KJ855253.1_cds_AIM52352.1_9_	1671	0.714	39.8	44.3	43.6	31.4	48.9
lcl|KJ855252.1_cds_AIM52339.1_9_	1671	0.712	39.9	44.3	43.6	31.6	49
lcl|KJ855251.1_cds_AIM52326.1_9_	1671	0.708	39.6	43.1	43.4	32.3	49.4
lcl|KJ855250.1_cds_AIM52313.1_9_	1671	0.707	39.7	43.3	43.4	32.3	49.6
lcl|FJ841964.1_cds_ACO40186.1_8_	1671	0.714	39.6	43.8	43.4	31.4	49.2
lcl|ON720160.1_cds_WAR64382.1_8_	1671	0.758	36.7	41.8	44.3	23.9	45.1
lcl|MZ337404.1_cds_QXJ42612.1_8_	1671	0.758	36.7	41.8	44.3	23.9	44.9
lcl|EU266073.1_cds_ABY26713.1_8_	1671	0.759	36.8	41.8	44.3	24.2	45
lcl|FJ841963.1_cds_ACO40174.1_8_	1671	0.759	36.8	41.8	44.3	24.2	45
lcl|EU672834.1_cds_ACD35454.1_8_	1671	0.757	36.7	41.8	44.5	23.9	45.1
lcl|FJ593173.1_cds_ACL80194.1_8_	1671	0.756	36.7	41.8	44.3	24.1	45.2
lcl|FJ593172.1_cds_ACL80182.1_8_	1671	0.757	36.8	41.8	44.3	24.2	45.1
lcl|EU672833.1_cds_ACD35447.1_8_	1674	0.735	38.2	43.2	43.9	27.4	45.2
lcl|FJ841966.1_cds_ACO40210.1_8_	1674	0.734	38.2	43.2	43.9	27.6	45.1
lcl|KJ855258.1_cds_AIM52417.1_9_	1674	0.733	38.1	43	43.7	27.6	45.2
lcl|KJ855257.1_cds_AIM52404.1_9_	1674	0.735	38.1	43	43.9	27.2	44.9
lcl|KJ855256.1_cds_AIM52391.1_9_	1674	0.727	38.2	42.8	43.9	28	45.8
lcl|KJ855255.1_cds_AIM52378.1_9_	1674	0.738	38.1	43	43.9	27.2	44.8
lcl|MZ497416.1_cds_QZH78855.1_3_	2706	0.701	36.2	40.1	38.1	30.4	49.8
lcl|EU672831.1_cds_ACD35418.1_7_	2706	0.705	36.1	40.1	38.1	30.2	49.7
lcl|KJ855245.1_cds_AIM52247.1_8_	2706	0.704	36.1	40.1	38.1	29.9	49.5
lcl|KJ855243.1_cds_AIM52221.1_8_	2706	0.705	36.1	40.1	38.1	29.9	49.7
lcl|KJ855241.1_cds_AIM52195.1_8_	2706	0.703	36.1	40.1	38.1	30.2	50.2
lcl|KJ855242.1_cds_AIM52208.1_8_	2706	0.707	36.1	40.1	38.1	29.9	49.3
lcl|KJ855244.1_cds_AIM52234.1_8_	2706	0.703	36.1	40.1	38.1	30.2	50
lcl|AF177226.1_cds_AAF20047.1_6_	2712	0.706	36.1	40	38.1	30.1	49.6
lcl|ON720160.1_cds_WAR64386.1_7_	1350	0.726	34.5	40	38.2	25.3	46.9
lcl|MZ337404.1_cds_QXJ42611.1_7_	1350	0.735	34.2	40	38.2	24.4	46.4
lcl|EU266073.1_cds_ABY26712.1_7_	1353	0.725	34.4	39.9	38.1	25.1	46.9
lcl|FJ841963.1_cds_ACO40173.1_7_	1350	0.726	34.4	40	38.2	25.1	46.9
lcl|EU672834.1_cds_ACD35459.1_7_	1350	0.726	34.4	40	38.2	25.1	46.9
lcl|FJ593173.1_cds_ACL80199.1_7_	1350	0.726	34.4	40	38.2	25.1	46.9
lcl|FJ593172.1_cds_ACL80187.1_7_	1350	0.726	34.4	40.2	38.2	24.9	46.9
lcl|EU672833.1_cds_ACD35442.1_7_	1350	0.684	37.1	40.4	38.7	32.2	52.1
lcl|FJ841966.1_cds_ACO40209.1_7_	1350	0.681	37.3	40.4	38.7	32.7	52.2
lcl|KJ855258.1_cds_AIM52416.1_8_	1350	0.685	37.1	40.4	38.7	32.2	51.9
lcl|KJ855257.1_cds_AIM52403.1_8_	1350	0.673	37.3	40.4	38.7	32.9	52.8
lcl|KJ855256.1_cds_AIM52390.1_8_	1350	0.685	37.1	40.7	38.7	32	52.2
lcl|KJ855255.1_cds_AIM52377.1_8_	1350	0.683	37.1	40.4	38.7	32.2	52.1
lcl|MZ497416.1_cds_QZH78855.1_3_	2706	0.701	36.2	40.1	38.1	30.4	49.8
lcl|EU672831.1_cds_ACD35418.1_7_	2706	0.705	36.1	40.1	38.1	30.2	49.7
lcl|KJ855245.1_cds_AIM52247.1_8_	2706	0.704	36.1	40.1	38.1	29.9	49.5
lcl|KJ855243.1_cds_AIM52221.1_8_	2706	0.705	36.1	40.1	38.1	29.9	49.7
lcl|KJ855241.1_cds_AIM52195.1_8_	2706	0.703	36.1	40.1	38.1	30.2	50.2
lcl|KJ855242.1_cds_AIM52208.1_8_	2706	0.707	36.1	40.1	38.1	29.9	49.3
lcl|KJ855244.1_cds_AIM52234.1_8_	2706	0.703	36.1	40.1	38.1	30.2	50
lcl|AF177226.1_cds_AAF20047.1_6_	2712	0.706	36.1	40	38.1	30.1	49.6
lcl|ON720160.1_cds_WAR64386.1_7_	1350	0.726	34.5	40	38.2	25.3	46.9
lcl|MZ337404.1_cds_QXJ42611.1_7_	1350	0.735	34.2	40	38.2	24.4	46.4
lcl|EU266073.1_cds_ABY26712.1_7_	1353	0.725	34.4	39.9	38.1	25.1	46.9
lcl|FJ841963.1_cds_ACO40173.1_7_	1350	0.726	34.4	40	38.2	25.1	46.9
lcl|EU672834.1_cds_ACD35459.1_7_	1350	0.726	34.4	40	38.2	25.1	46.9
lcl|FJ593173.1_cds_ACL80199.1_7_	1350	0.726	34.4	40	38.2	25.1	46.9
lcl|FJ593172.1_cds_ACL80187.1_7_	1350	0.726	34.4	40.2	38.2	24.9	46.9
lcl|EU672833.1_cds_ACD35442.1_7_	1350	0.684	37.1	40.4	38.7	32.2	52.1
lcl|FJ841966.1_cds_ACO40209.1_7_	1350	0.681	37.3	40.4	38.7	32.7	52.2
lcl|KJ855258.1_cds_AIM52416.1_8_	1350	0.685	37.1	40.4	38.7	32.2	51.9
lcl|KJ855257.1_cds_AIM52403.1_8_	1350	0.673	37.3	40.4	38.7	32.9	52.8
lcl|KJ855256.1_cds_AIM52390.1_8_	1350	0.685	37.1	40.7	38.7	32	52.2
lcl|KJ855255.1_cds_AIM52377.1_8_	1350	0.683	37.1	40.4	38.7	32.2	52.1
lcl|MZ497416.1_cds_QZH78858.1_6_	702	0.745	37	44.4	37.6	29.1	43.7
lcl|EU672831.1_cds_ACD35423.1_10_	702	0.745	37	44.4	37.6	29.1	43.7
lcl|KJ855245.1_cds_AIM52250.1_11_	702	0.745	37	44.4	37.6	29.1	43.7
lcl|KJ855243.1_cds_AIM52224.1_11_	702	0.745	37	44.4	37.6	29.1	43.7
lcl|KJ855241.1_cds_AIM52198.1_11_	702	0.744	37	44.4	37.6	29.1	44.1
lcl|KJ855242.1_cds_AIM52211.1_11_	702	0.745	37	44.4	37.6	29.1	43.7
lcl|KJ855244.1_cds_AIM52237.1_11_	702	0.745	37	44.4	37.6	29.1	43.7
lcl|AF177226.1_cds_AAF20050.1_9_	702	0.745	37.3	45.3	37.6	29.1	43.6
lcl|EU672835.1_cds_ACD35467.1_10_	351	0.723	35.3	44.4	30.8	30.8	50.8
lcl|KJ855254.1_cds_AIM52367.1_11_	351	0.727	35	43.6	30.8	30.8	50.8
lcl|KJ855253.1_cds_AIM52354.1_11_	351	0.727	35	43.6	30.8	30.8	50.8
lcl|KJ855252.1_cds_AIM52341.1_11	351	0.727	35	43.6	30.8	30.8	50.8
lcl|KJ855251.1_cds_AIM52328.1_11_	351	0.721	36.2	44.4	32.5	31.6	52.5
lcl|KJ855250.1_cds_AIM52315.1_11_	351	0.723	35.6	43.6	32.5	30.8	50.6
lcl|FJ841964.1_cds_ACO40188.1_10_	351	0.719	35.9	44.4	31.6	31.6	51.2
lcl|ON720160.1_cds_WAR64388.1_10_	351	0.795	34.2	42.7	34.2	25.6	46.7
lcl|MZ337404.1_cds_QXJ42614.1_10_	351	0.789	34.2	42.7	34.2	25.6	49.4
lcl|EU266073.1_cds_ABY26715.1_10_	351	0.795	34.2	42.7	34.2	25.6	46.7
lcl|FJ841963.1_cds_ACO40176.1_10_	351	0.795	34.2	42.7	34.2	25.6	46.7
lcl|EU672834.1_cds_ACD35456.1_10_	351	0.8	33.9	42.7	34.2	24.8	46.5
lcl|FJ593173.1_cds_ACL80196.1_10_	351	0.795	34.2	42.7	34.2	25.6	46.7
lcl|FJ593172.1_cds_ACL80184.1_10_	351	0.795	34.2	42.7	34.2	25.6	46.7
lcl|EU672833.1_cds_ACD35444.1_10_	351	0.761	35.6	41	35	30.8	46.3
lcl|FJ841966.1_cds_ACO40212.1_10_	351	0.753	35.9	41	35	31.6	46.6
lcl|KJ855257.1_cds_AIM52406.1_11_	351	0.753	35.9	41	35	31.6	46.6
lcl|KJ855256.1_cds_AIM52393.1_11_	351	0.745	36.2	41	35	32.5	48.4
lcl|KJ855255.1_cds_AIM52380.1_11_	351	0.753	35.9	41	35	31.6	46.6
lcl|KJ855258.1_cds_AIM52419.1_11_	351	0.753	35.9	41	35	31.6	46.6
lcl|MZ497416.1_cds_QZH78859.1_7_	1872	0.717	36.2	40.7	42.3	25.6	46.5
lcl|EU672831.1_cds_ACD35421.1_11_	1872	0.717	36.2	40.7	42.3	25.6	46.5
lcl|KJ855245.1_cds_AIM52251.1_12_	1872	0.721	36.1	40.7	42.3	25.3	46.4
lcl|KJ855243.1_cds_AIM52225.1_12_	1872	0.714	36.4	40.7	42.3	26.3	47
lcl|KJ855241.1_cds_AIM52199.1_12_	1872	0.717	36.2	40.7	42.3	25.6	46.5
lcl|KJ855242.1_cds_AIM52212.1_12_	1872	0.716	36.3	40.7	42.3	26	46.8
lcl|KJ855244.1_cds_AIM52238.1_12_	1872	0.717	36.2	40.7	42.3	25.6	46.5
lcl|AF177226.1_cds_AAF20051.1_10_	2046	0.704	36.3	40.2	41.9	26.7	48.2
lcl|EU672835.1_cds_ACD35468.1_11_	936	0.704	37.6	41.3	42.3	29.2	53.5
lcl|FJ841964.1_cds_ACO40189.1_11_	936	0.717	37.3	41.7	42.3	27.9	52.5
lcl|KJ855254.1_cds_AIM52368.1_12_	936	0.705	37.6	41.7	42.3	28.8	53.3
lcl|KJ855253.1_cds_AIM52355.1_12_	936	0.704	37.6	41.3	42.3	29.2	53.5
lcl|KJ855252.1_cds_AIM52342.1_12_	936	0.706	37.5	41.3	42.3	28.8	53.2
lcl|KJ855251.1_cds_AIM52329.1_12_	936	0.717	37.3	41.7	42.3	27.9	52.5
lcl|KJ855250.1_cds_AIM52316.1_12_	936	0.717	37.3	41.7	42.3	27.9	52.5
lcl|ON720160.1_cds_WAR64383.1_11_	936	0.702	37	39.1	42.9	28.8	53.9
lcl|MZ337404.1_cds_QXJ42615.1_11_	936	0.702	37	39.1	42.9	28.8	53.2
lcl|EU266073.1_cds_ABY26716.1_11_	936	0.701	37.1	39.1	42.9	29.2	53.5
lcl|FJ841963.1_cds_ACO40177.1_11_	936	0.701	37.1	39.1	42.9	29.2	53.5
lcl|EU672834.1_cds_ACD35457.1_11_	936	0.701	37.1	39.1	42.9	29.2	53.5
lcl|FJ593173.1_cds_ACL80197.1_11_	936	0.698	37.2	39.1	42.9	29.5	53.7
lcl|FJ593172.1_cds_ACL80185.1_11_	936	0.696	37.2	39.1	42.9	29.5	53.5
lcl|EU672833.1_cds_ACD35445.1_11_	936	0.68	38.5	42	43.3	30.1	53.4
lcl|FJ841966.1_cds_ACO40213.1_11_	936	0.681	38.6	42.3	43.3	30.1	52.8
lcl|KJ855258.1_cds_AIM52420.1_12_	936	0.685	38.5	42.3	43.3	29.8	51.8
lcl|KJ855257.1_cds_AIM52407.1_12_	936	0.681	38.6	42	43.3	30.4	52.2
lcl|KJ855256.1_cds_AIM52394.1_12_	936	0.682	38.5	42	43.3	30.1	52.5
lcl|KJ855255.1_cds_AIM52381.1_12_	936	0.682	38.5	42	43.3	30.1	52.5
lcl|MZ497416.1_cds_QZH78862.1_10_	2628	0.768	35.6	40.8	40.8	25.3	39.3
lcl|EU672831.1_cds_ACD35413.1_2_	2628	0.765	35.6	40.8	40.4	25.7	39.4
lcl|KJ855245.1_cds_AIM52241.1_2_	2628	0.762	35.8	41.1	40.4	26	39.7
lcl|KJ855243.1_cds_AIM52215.1_2_	2628	0.766	35.7	40.8	40.4	26	39.4
lcl|KJ855241.1_cds_AIM52189.1_2_	2628	0.767	35.5	40.8	40.4	25.3	39.3
lcl|KJ855242.1_cds_AIM52202.1_2_	2628	0.76	35.7	40.8	40.4	26	39.9
lcl|KJ855244.1_cds_AIM52228.1_2_	2628	0.766	35.7	40.8	40.4	26	39.4
lcl|AF177226.1_cds_AAF20042.1_1_	2205	0.758	35.5	40.4	39.6	26.5	39.2
lcl|EU672835.1_cds_ACD35461.1_2_	864	0.7	36.7	41.3	37.8	30.9	44.5
lcl|FJ841964.1_cds_ACO40180.1_2	864	0.703	37	41.7	38.2	31.2	46.3
lcl|KJ855254.1_cds_AIM52358.1_2_	864	0.699	36.7	41.3	37.8	30.9	44.3
lcl|KJ855253.1_cds_AIM52345.1_2_	864	0.7	36.7	41.3	37.8	30.9	44.5
lcl|KJ855252.1_cds_AIM52332.1_2_	864	0.7	36.7	41.3	37.8	30.9	44.5
lcl|KJ855251.1_cds_AIM52319.1_2_	864	0.7	36.7	41.3	38.2	30.6	46.1
lcl|KJ855250.1_cds_AIM52306.1_2_	864	0.707	36.5	41.3	38.2	29.9	45.7
lcl|KJ855258.1_cds_AIM52410.1_2_	876	0.733	37.2	42.5	39.7	29.5	44.4
lcl|KJ855257.1_cds_AIM52397.1_2_	876	0.747	37	42.5	39.7	28.8	43.9
lcl|KJ855256.1_cds_AIM52384.1_2_	876	0.731	37.4	42.5	39.7	30.1	44.5
lcl|KJ855255.1_cds_AIM52371.1_2_	876	0.728	37.4	42.8	39.7	29.8	44.6
lcl|FJ841966.1_cds_ACO40204.1_2_	876	0.732	37.3	42.5	39.7	29.8	43.9
lcl|EU672833.1_cds_ACD35437.1_2_	876	0.728	37.3	42.1	39.7	30.1	44.9
lcl|MZ497416.1_cds_QZH78864.1_12_	1404	0.781	38.2	46.6	38.5	29.5	46.3
lcl|EU672831.1_cds_ACD35415.1_4_	1404	0.781	38.2	46.6	38.5	29.5	46.3
lcl|KJ855245.1_cds_AIM52243.1_4_	1404	0.781	38	46.2	38.5	29.5	46.3
lcl|KJ855243.1_cds_AIM52217.1_4_	1404	0.781	38.2	46.6	38.5	29.5	46.3
lcl|KJ855241.1_cds_AIM52191.1_4_	1404	0.781	38.2	46.6	38.5	29.5	46.3
lcl|KJ855242.1_cds_AIM52204.1_4_	1404	0.779	38	46.6	38.5	29.1	46.7
lcl|KJ855244.1_cds_AIM52230.1_4_	1404	0.781	38.2	46.6	38.5	29.5	46.3
lcl|AF177226.1_cds_AAF20044.1_3_	1404	0.781	38.2	46.6	38.5	29.5	46.3
lcl|EU672835.1_cds_ACD35463.1_4_	702	0.744	38	46.2	38	29.9	47.6
lcl|KJ855254.1_cds_AIM52360.1_4_	702	0.744	37.9	45.7	38	29.9	47.4
lcl|KJ855253.1_cds_AIM52347.1_4_	702	0.744	38	46.2	38	29.9	47.6
lcl|KJ855252.1_cds_AIM52334.1_4_	702	0.749	38	46.2	38	29.9	47.5
lcl|KJ855251.1_cds_AIM52321.1_4_	702	0.744	37.9	45.7	38	29.9	46.9
lcl|KJ855250.1_cds_AIM52308.1_4_	702	0.742	38	45.7	38	30.3	47.1
lcl|FJ841964.1_cds_ACO40182.1_4_	702	0.744	37.9	45.7	38	29.9	46.9
lcl|EU672833.1_cds_ACD35439.1_4_	702	0.749	38.9	46.6	38.5	31.6	48
lcl|KJ855258.1_cds_AIM52412.1_4_	702	0.752	38.7	46.6	38.5	31.2	46.4
lcl|KJ855257.1_cds_AIM52399.1_4_	702	0.746	38.7	46.6	38.5	31.2	48.4
lcl|KJ855256.1_cds_AIM52386.1_4_	702	0.745	39	46.6	38.5	32.1	47.8
lcl|KJ855255.1_cds_AIM52373.1_4_	702	0.757	38.6	46.2	38.5	31.2	47
lcl|FJ841966.1_cds_ACO40206.1_4_	702	0.745	39	46.6	38.5	32.1	49.7
lcl|MZ497416.1_cds_QZH78861.1_9_	3036	0.748	38.1	45.8	40.9	27.5	44.6
lcl|KJ855245.1_cds_AIM52240.1_1_	3234	0.745	38	45.6	40.6	27.6	44.8
lcl|KJ855243.1_cds_AIM52214.1_1_	3234	0.746	38	45.8	40.6	27.5	44.7
lcl|KJ855241.1_cds_AIM52188.1_1_	3234	0.746	37.9	45.6	40.6	27.5	44.6
lcl|KJ855242.1_cds_AIM52201.1_1_	3234	0.746	37.9	45.5	40.6	27.6	44.6
lcl|KJ855244.1_cds_AIM52227.1_1_	3234	0.745	38	45.6	40.6	27.8	44.6
lcl|EU672831.1_cds_ACD35412.1_1_	3234	0.744	37.9	45.6	40.6	27.5	44.7
lcl|AF177226.1_cds_AAF20053.1_12_	3036	0.749	38	45.8	40.9	27.3	44.6
lcl|EU672835.1_cds_ACD35460.1_1_	1617	0.714	38.1	45.8	40.6	27.8	49.9
lcl|FJ841964.1_cds_ACO40179.1_1_	1617	0.714	37.9	45.6	40.4	27.6	49.7
lcl|KJ855254.1_cds_AIM52357.1_1_	1617	0.711	38.2	45.8	40.6	28	50.1
lcl|KJ855253.1_cds_AIM52344.1_1_	1617	0.713	38.2	45.8	40.6	28	50
lcl|KJ855252.1_cds_AIM52331.1_1_	1617	0.714	38	45.8	40.6	27.6	50
lcl|KJ855251.1_cds_AIM52318.1_1_	1617	0.717	37.8	45.8	40.4	27.3	49.6
lcl|KJ855250.1_cds_AIM52305.1_1_	1617	0.714	38	45.8	40.6	27.6	50.3
lcl|ON720160.1_cds_WAR64378.1_1_	1617	0.741	37	45.8	40.6	24.5	46.3
lcl|MZ337404.1_cds_QXJ42605.1_1_	1617	0.739	37	45.8	40.6	24.5	46.3
lcl|FJ841963.1_cds_ACO40167.1_1_	1620	0.742	36.9	45.6	40.6	24.4	46.1
lcl|EU672834.1_cds_ACD35448.1_1_	1617	0.741	36.9	45.6	40.6	24.5	46.2
lcl|FJ593173.1_cds_ACL80188.1_1_	1617	0.743	36.9	45.6	40.6	24.3	46.1
lcl|FJ593172.1_cds_ACL80176.1_1_	1617	0.741	36.9	45.6	40.6	24.5	46.2
lcl|EU266073.1_cds_ABY26706.1_1_	1620	0.742	36.9	45.6	40.6	24.4	46.1
lcl|EU672833.1_cds_ACD35436.1_1_	1617	0.734	38.4	45.6	40.8	28.8	49.3
lcl|FJ841966.1_cds_ACO40203.1_1_	1617	0.745	38	45.8	40.8	27.5	48.3
lcl|KJ855257.1_cds_AIM52396.1_1_	1617	0.748	38	45.5	40.8	27.6	47.7
lcl|KJ855256.1_cds_AIM52383.1_1_	1617	0.743	38.3	45.6	40.8	28.4	48.7
lcl|KJ855255.1_cds_AIM52370.1_1_	1617	0.736	38.5	45.6	40.8	29.1	49.2
lcl|KJ855258.1_cds_AIM52409.1_1_	1617	0.743	38.2	45.6	40.8	28.2	48.7
lcl|MZ497416.1_cds_QZH78865.1_13_	240	0.677	34.2	42.5	37.5	22.5	32
lcl|KJ855245.1_cds_AIM52244.1_5_	240	0.677	34.2	42.5	37.5	22.5	32
lcl|KJ855243.1_cds_AIM52218.1_5_	240	0.677	34.2	42.5	37.5	22.5	32
lcl|KJ855241.1_cds_AIM52192.1_5_	240	0.64	35	42.5	37.5	25	32
lcl|KJ855242.1_cds_AIM52205.1_5_	240	0.677	34.2	42.5	37.5	22.5	32
lcl|KJ855244.1_cds_AIM52231.1_5_	240	0.677	34.2	42.5	37.5	22.5	32
lcl|KJ855254.1_cds_AIM52361.1_5_	120	0.591	38.3	37.5	35	42.5	56.2
lcl|KJ855253.1_cds_AIM52348.1_5_	120	0.591	38.3	37.5	35	42.5	56.2
lcl|KJ855252.1_cds_AIM52335.1_5_	120	0.591	38.3	37.5	35	42.5	56.2
lcl|KJ855251.1_cds_AIM52322.1_5_	120	0.616	37.5	37.5	35	40	56.2
lcl|KJ855250.1_cds_AIM52309.1_5_	120	0.616	37.5	37.5	35	40	56.2
lcl|KJ855258.1_cds_AIM52413.1_5_	120	0.652	36.7	40	42.5	27.5	47.8
lcl|KJ855257.1_cds_AIM52400.1_5_	120	0.652	36.7	40	42.5	27.5	47.8
lcl|KJ855256.1_cds_AIM52387.1_5_	120	0.646	35.8	40	40	27.5	47.3
lcl|KJ855255.1_cds_AIM52374.1_5_	120	0.652	36.7	40	42.5	27.5	47.8
lcl|MZ497416.1_cds_QZH78853.1_1_	1374	0.682	36	38.4	35.4	34.1	46.6
lcl|EU672831.1_cds_ACD35416.1_5_	1368	0.683	36.1	38.6	35.5	34.2	46.4
lcl|KJ855245.1_cds_AIM52245.1_6	684	0.678	36.1	38.6	36	33.8	50
lcl|KJ855243.1_cds_AIM52219.1_6_	1368	0.683	36.1	38.6	35.5	34.2	46.4
lcl|KJ855241.1_cds_AIM52193.1_6_	1368	0.683	36.1	38.6	35.5	34.2	46.4
lcl|KJ855242.1_cds_AIM52206.1_6_	1368	0.682	36.3	38.6	35.5	34.6	46.6
lcl|KJ855244.1_cds_AIM52232.1_6_	1368	0.683	36.1	38.6	35.5	34.2	46.4
lcl|AF177226.1_cds_AAF20045.1_4_	1386	0.683	35.8	38.1	35.1	34.2	46.7
lcl|EU672835.1_cds_ACD35471.1_5_	675	0.708	34.5	35.6	34.7	33.3	48
lcl|KJ855254.1_cds_AIM52362.1_6_	675	0.714	34.4	35.6	34.7	32.9	47.8
lcl|KJ855253.1_cds_AIM52349.1_6_	675	0.71	34.7	35.6	34.7	33.8	48
lcl|KJ855252.1_cds_AIM52336.1_6_	675	0.708	34.5	35.6	34.7	33.3	48.1
lcl|KJ855251.1_cds_AIM52323.1_6_	675	0.722	33.9	35.1	34.7	32	46.4
lcl|KJ855250.1_cds_AIM52310.1_6_	675	0.718	34.1	35.1	34.7	32.4	47.7
lcl|FJ841964.1_cds_ACO40183.1_5_	675	0.721	33.9	35.1	34.7	32	47.1
lcl|KJ855245.1_cds_AIM52245.1_6_	684	0.678	36.1	38.6	36	33.8	50
lcl|ON720160.1_cds_WAR64380.1_5_	684	0.76	32	35.1	35.5	25.4	42.7
lcl|MZ337404.1_cds_QXJ42609.1_5_	684	0.765	31.7	35.1	35.5	24.6	42.4
lcl|FJ841963.1_cds_ACO40171.1_5_	684	0.763	32	35.5	35.5	25	42.6
lcl|FJ593173.1_cds_ACL80192.1_5_	684	0.763	31.9	35.1	35.5	25	42.5
lcl|FJ593172.1_cds_ACL80180.1_5_	684	0.763	31.9	35.1	35.5	25	42.5
lcl|EU266073.1_cds_ABY26710.1_5_	684	0.763	32	35.5	35.5	25	42.6
lcl|EU672834.1_cds_ACD35452.1_5_	684	0.763	31.9	35.1	35.5	25	42.5
lcl|EU672833.1_cds_ACD35440.1_5_	684	0.738	33	36.4	34.6	28.1	45.5
lcl|KJ855258.1_cds_AIM52414.1_6_	684	0.737	33.2	36.4	35.1	28.1	45.8
lcl|KJ855257.1_cds_AIM52401.1_6_	684	0.744	32.9	36.8	34.6	27.2	45.4
lcl|KJ855256.1_cds_AIM52388.1_6_	684	0.742	32.7	36	34.6	27.6	45.5
lcl|KJ855255.1_cds_AIM52375.1_6_	684	0.737	33	36.4	34.6	28.1	45.6
lcl|FJ841966.1_cds_ACO40207.1_5_	684	0.733	33.2	36.8	34.6	28.1	46
